# Turncoat antibodies unmasked in a model of autoimmune demyelination: from biology to therapy

**DOI:** 10.1101/2024.12.03.623846

**Authors:** Reza Taghipour-Mirakmahaleh, Françoise Morin, Yu Zhang, Louis Bourhoven, Louis-Charles Béland, Qun Zhou, Julie Jaworski, Anna Park, Juan Manuel Dominguez, Jacques Corbeil, Eoin P. Flanagan, Romain Marignier, Catherine Larochelle, Steven Kerfoot, Luc Vallières

## Abstract

Autoantibodies contribute to many autoimmune diseases, yet there is no approved therapy to neutralize them selectively. A popular mouse model, experimental autoimmune encephalomyelitis (EAE), could serve to develop such a therapy, provided we can better understand the nature and importance of the autoantibodies involved. Here we report the discovery of autoantibody-secreting extrafollicular plasmablasts in EAE induced with specific myelin oligodendrocyte glycoprotein (MOG) antigens. Single-cell RNA sequencing reveals that these cells produce non-affinity-matured IgG antibodies. These include pathogenic antibodies competing for shared binding space on MOG’s extracellular domain. Interestingly, the synthetic anti-MOG antibody 8-18C5 can prevent the binding of pathogenic antibodies from either EAE mice or people with MOG antibody disease (MOGAD). Moreover, an 8-18C5 variant carrying the NNAS mutation, which inactivates its effector functions, can reduce EAE severity and promote functional recovery. In brief, this study provides not only a comprehensive characterization of the humoral response in EAE models, but also a proof of concept for a novel therapy to antagonize pathogenic anti-MOG antibodies.
