## Supplementary Table 1 for "Turncoat antibodies unmasked in a model of autoimmune demyelination: from biology to therapy"

### Sheet: Selected clones
Supplementary Table 1. Antibody clones selected for further analysis.
		Heavy chain									Light chain
		Segment name				cDNA sequence			Amino acid sequence		Segment name			cDNA sequence			Amino acid sequence
Clone	Clonotype of origin	V	D	J	C	Full	Variable domain only	CDR3 only	V domain only	CDR3 only	V	J	C	Full	V domain only	CDR3 only	V domain only	CDR3 only
1	Second most abundant clonotype, found in 4 out of 4 mice, and mainly composed of IgG1	IGHV10-1	IGHD1-1	IGHJ1	IGHG1	GTCCTTTGATCATTAAAACCATCACAGCCCTTTCTTTTTTGGGGAGGCAGAGAACTTTAGCCCTGTCTTCTTTTTTAGTGTTCAGCACTGACAATATGACATTGAACATGCTGTTGGGGCTGAAGTGGGTTTTCTTTGTTGTTTTTTATCAAGGTGTGCATTGTGAGGTGCAGCTTGTTGAGTCTGGTGGAGGATTGGTGCAGCCTAAAGGGTCATTGAAACTCTCATGTGCAGCCTCTGGATTCAGCTTCAATACCTACGCCATGAACTGGGTCCGCCAGGCTCCAGGAAAGGGTTTGGAATGGGTTGCTCGCATAAGAAGTAAAAGTAATAATTATGCAACATATTATGCCGATTCAGTGAAAGACAGATTCACCATCTCCAGAGATGATTCAGAAA…	ATGCTGTTGGGGCTGAAGTGGGTTTTCTTTGTTGTTTTTTATCAAGGTGTGCATTGTGAGGTGCAGCTTGTTGAGTCTGGTGGAGGATTGGTGCAGCCTAAAGGGTCATTGAAACTCTCATGTGCAGCCTCTGGATTCAGCTTCAATACCTACGCCATGAACTGGGTCCGCCAGGCTCCAGGAAAGGGTTTGGAATGGGTTGCTCGCATAAGAAGTAAAAGTAATAATTATGCAACATATTATGCCGATTCAGTGAAAGACAGATTCACCATCTCCAGAGATGATTCAGAAAGCATGCTCTATCTGCAAATGAACAACTTGAAAACTGAGGACACAGCCATGTATTACTGTGTGAGTTATTACTACGGTAGTAGCTGGTACTTCGATGTCTGGGGCACA…	TGTGTGAGTTATTACTACGGTAGTAGCTGGTACTTCGATGTCTGG	MLLGLKWVFFVVFYQGVHCEVQLVESGGGLVQPKGSLKLSCAASGFSFNTYAMNWVRQAPGKGLEWVARIRSKSNNYATYYADSVKDRFTISRDDSESMLYLQMNNLKTEDTAMYYCVSYYYGSSWYFDVWGTGTTVTVSS	CVSYYYGSSWYFDVW	IGKV8-27	IGKJ1	IGKC	GAAGGAAGCCAACCACTTTCAGTGTTTTCTTCTGTTTTCTCTGATGGCATTTTTGCTTGTTGATTGACACCAGGCACCCACTCACACATTGCCCAGGCATTTGCTTTTTATTTACTGTCTGCTTTGCATGGGTTCCTCTAGCCCAGCCCAGCTGCTCAGTAGTGATGGTTTTGAGCTTTTTTTTTTGGGGGGTCTGCATCAGAAAGGCAGGGGGATCAAGATGGAATCACAGACTCAGGTCTTCCTCTCCCTGCTGCTCTGGGTATCTGGTACCTGTGGGAACATTATGATGACACAGTCGCCATCATCTCTGGCTGTGTCTGCAGGAGAAAAGGTCACTATGAGCTGTAAGTCCAGTCAAAGTGTTTTATACAGTTCAAATCAGAAGAACTACTTGGC…	ATGGAATCACAGACTCAGGTCTTCCTCTCCCTGCTGCTCTGGGTATCTGGTACCTGTGGGAACATTATGATGACACAGTCGCCATCATCTCTGGCTGTGTCTGCAGGAGAAAAGGTCACTATGAGCTGTAAGTCCAGTCAAAGTGTTTTATACAGTTCAAATCAGAAGAACTACTTGGCCTGGTACCAGCAGAAACCAGGGCAGTCTCCTAAACTGCTGATCTACTGGGCATCCACTAGGGAATCTGGTGTCCCTGATCGCTTCACAGGCAGTGGATCTGGGACAGATTTTACTCTTACCATCAGCAGTGTACAAGCTGAAGACCTGGCAGTTTATTACTGTCATCAATACCTCTCCTCGTGGACGTTCGGTGGAGGCACCAAGCTGGAAATCAAAC	TGTCATCAATACCTCTCCTCGTGGACGTTC	MESQTQVFLSLLLWVSGTCGNIMMTQSPSSLAVSAGEKVTMSCKSSQSVLYSSNQKNYLAWYQQKPGQSPKLLIYWASTRESGVPDRFTGSGSGTDFTLTISSVQAEDLAVYYCHQYLSSWTFGGGTKLEIK	CHQYLSSWTF
2	Most abundant clonotype, found in 4 out of 4 mice, and mainly composed of IgG1	IGHV1-9	---	IGHJ3	IGHG1	TCCCTACACGACGCTCTTCCGATCTGGTCTAGCGTCCAAGGACTCTGCTTGTTTTTGCAGTGGGGAGCATATGATCAGTGTCCTCTCCAAAGTCCTTGAACATAGACTCTAACCATGGAATGGACCTGGGTCTTTCTCTTCCTCCTGTCAGTAACTGCAGGTGTCCACTCCCAGGTTCAGCTGCAGCAGTCTGGAGCTGAGCTGATGAAGCCTGGGGCCTCAGTGAAGCTTTCCTGCAAGGCTACTGGCTACACATTCACTGGCTACTGGATAGAGTGGGTAAAGCAGAGGCCTGGACATGGCCTTGAGTGGATTGGAGAGATTTTACCTGGAAGTGGTAGTACTAACTACAATGAGAAGTTCAAGGGCAAGGCCACATTCACTGCAGATACATCCTCC…	ATGGAATGGACCTGGGTCTTTCTCTTCCTCCTGTCAGTAACTGCAGGTGTCCACTCCCAGGTTCAGCTGCAGCAGTCTGGAGCTGAGCTGATGAAGCCTGGGGCCTCAGTGAAGCTTTCCTGCAAGGCTACTGGCTACACATTCACTGGCTACTGGATAGAGTGGGTAAAGCAGAGGCCTGGACATGGCCTTGAGTGGATTGGAGAGATTTTACCTGGAAGTGGTAGTACTAACTACAATGAGAAGTTCAAGGGCAAGGCCACATTCACTGCAGATACATCCTCCAACACAGCCTACATGCAACTCAGCAGCCTGACAACTGAGGACTCTGCCATCTATTACTGTGCAAGATTTGGTTACGACGCCTGGTTTGCTTACTGGGGCCAAGGGACTCTGGTC…	TGTGCAAGATTTGGTTACGACGCCTGGTTTGCTTACTGG	MEWTWVFLFLLSVTAGVHSQVQLQQSGAELMKPGASVKLSCKATGYTFTGYWIEWVKQRPGHGLEWIGEILPGSGSTNYNEKFKGKATFTADTSSNTAYMQLSSLTTEDSAIYYCARFGYDAWFAYWGQGTLVTVSA	CARFGYDAWFAYW	IGLV1	IGLJ1	IGLC1	GGGGACCAATATTGAAAAGAATAGACCTGGTTTGTGAATTATGGCCTGGATTTCACTTATACTCTCTCTCCTGGCTCTCAGCTCAGGGGCCATTTCCCAGGCTGTTGTGACTCAGGAATCTGCACTCACCACATCACCTGGTGAAACAGTCACACTCACTTGTCGCTCAAGTACTGGGGCTGTTACAACTAGTAACTATGCCAACTGGGTCCAAGAAAAACCAGATCATTTATTCACTGGTCTAATAGGTGGTACCAACAACCGAGCTCCAGGTGTTCCTGCCAGATTCTCAGGCTCCCTGATTGGAGACAAGGCTGCCCTCACCATCACAGGGGCACAGACTGAGGATGAGGCAATATATTTCTGTGCTCTATGGTACAGCAACCATTGGGTGTTCGG…	ATGGCCTGGATTTCACTTATACTCTCTCTCCTGGCTCTCAGCTCAGGGGCCATTTCCCAGGCTGTTGTGACTCAGGAATCTGCACTCACCACATCACCTGGTGAAACAGTCACACTCACTTGTCGCTCAAGTACTGGGGCTGTTACAACTAGTAACTATGCCAACTGGGTCCAAGAAAAACCAGATCATTTATTCACTGGTCTAATAGGTGGTACCAACAACCGAGCTCCAGGTGTTCCTGCCAGATTCTCAGGCTCCCTGATTGGAGACAAGGCTGCCCTCACCATCACAGGGGCACAGACTGAGGATGAGGCAATATATTTCTGTGCTCTATGGTACAGCAACCATTGGGTGTTCGGTGGAGGAACCAAACTGACTGTCCTAG	TGTGCTCTATGGTACAGCAACCATTGGGTGTTC	MAWISLILSLLALSSGAISQAVVTQESALTTSPGETVTLTCRSSTGAVTTSNYANWVQEKPDHLFTGLIGGTNNRAPGVPARFSGSLIGDKAALTITGAQTEDEAIYFCALWYSNHWVFGGGTKLTVL	CALWYSNHWVF
3	Most abundant clonotype in mouse #3, absent in the other 3 mice, mainly composed of IgG1	IGHV1-64	---	IGHJ2	IGHG1	AAAAACATGAGATCACAGTTCTCTCTACAGTTACTGAGCACACAGGACCTCACAATGGGATGGAGCTATATCATCCTCTTTTTGGTAGCAACAGCTACAGGTGTCCACTCCCAGGTCCAACTGCAGCAGCCTGGGGCTGAGCTGGTAAAGCCTGGGGCTTCAGTGAAGTTGTCCTGCAAGGCTTCTGGCTACACTTTCACCAGCTACTGGATGCACTGGGTGAAGCAGAGGCCTGGACAAGGCCTTGAGTGGATTGGAATGATTCATCCTAATAGTGGTAGTACTAACTACAATGAGAAGTTCAAGAGCAAGGCCACACTGACTGTAGACAAATCCTCCAGCACAGCCTACATGCAACTCAGCAGCCTGACATCTGAGGACTCTGCGGTCTATTACTGT…	ATGGGATGGAGCTATATCATCCTCTTTTTGGTAGCAACAGCTACAGGTGTCCACTCCCAGGTCCAACTGCAGCAGCCTGGGGCTGAGCTGGTAAAGCCTGGGGCTTCAGTGAAGTTGTCCTGCAAGGCTTCTGGCTACACTTTCACCAGCTACTGGATGCACTGGGTGAAGCAGAGGCCTGGACAAGGCCTTGAGTGGATTGGAATGATTCATCCTAATAGTGGTAGTACTAACTACAATGAGAAGTTCAAGAGCAAGGCCACACTGACTGTAGACAAATCCTCCAGCACAGCCTACATGCAACTCAGCAGCCTGACATCTGAGGACTCTGCGGTCTATTACTGTGCAAGAGAAGGCACTATCTATGATGGTTCGTACTACTTTGACTACTGGGGCCAA…	TGTGCAAGAGAAGGCACTATCTATGATGGTTCGTACTACTTTGACTACTGG	MGWSYIILFLVATATGVHSQVQLQQPGAELVKPGASVKLSCKASGYTFTSYWMHWVKQRPGQGLEWIGMIHPNSGSTNYNEKFKSKATLTVDKSSSTAYMQLSSLTSEDSAVYYCAREGTIYDGSYYFDYWGQGTTLTVSS	CAREGTIYDGSYYFDYW	IGKV1-110	IGKJ1	IGKC	CTGCATCCCTGGGGCTGGCGGCTAAATGTTTTATATGGGGACTGATCAGTCTCCTCAGGCTGTCTCCTCAGGTTGCCTCCTCAAAATGAAGTTGCCTGTTAGGCTGTTGGTGCTGATGTTCTGGATTCCTGCTTCCAGCAGTGATGTTGTGATGACCCAAACTCCACTCTCCCTGCCTGTCAGTCTTGGAGATCAAGCCTCCATCTCTTGCAGATCTAGTCAGAGCCTTGTACACAGTAATGGAAACACCTATTTACATTGGTACCTGCAGAAGCCAGGCCAGTCTCCAAAGCTCCTGATCTACAAAGTTTCCAACCGATTTTCTGGGGTCCCAGACAGGTTCAGTGGCAGTGGATCAGGGACAGATTTCACACTCAAGATCAGCAGAGTGGAGGCTGA…	ATGAAGTTGCCTGTTAGGCTGTTGGTGCTGATGTTCTGGATTCCTGCTTCCAGCAGTGATGTTGTGATGACCCAAACTCCACTCTCCCTGCCTGTCAGTCTTGGAGATCAAGCCTCCATCTCTTGCAGATCTAGTCAGAGCCTTGTACACAGTAATGGAAACACCTATTTACATTGGTACCTGCAGAAGCCAGGCCAGTCTCCAAAGCTCCTGATCTACAAAGTTTCCAACCGATTTTCTGGGGTCCCAGACAGGTTCAGTGGCAGTGGATCAGGGACAGATTTCACACTCAAGATCAGCAGAGTGGAGGCTGAGGATCTGGGAGTTTATTTCTGCTCTCAAAGTACACATGTTCCGTGGACGTTCGGTGGAGGCACCAAGCTGGAAATCAAAC	TGCTCTCAAAGTACACATGTTCCGTGGACGTTC	MKLPVRLLVLMFWIPASSSDVVMTQTPLSLPVSLGDQASISCRSSQSLVHSNGNTYLHWYLQKPGQSPKLLIYKVSNRFSGVPDRFSGSGSGTDFTLKISRVEAEDLGVYFCSQSTHVPWTFGGGTKLEIK	CSQSTHVPWTF
4	Clonotype found in 3 out of 4 mice, mainly composed of IgG2b/c	IGHV14-3	---	IGHJ2	IGHG2B	GGGGGAGCCCTATATTCTCTACAGACACTGAATCTCAAGGTCCTTACAATGAAATTCAGCTGGGTCATCTTCTTCCTGATGGCAGTGGTTACAGGGGTCAATTCAGAGGTTCAGCTGCAGCAGTCTGTGGCAGAGCTTGTGAGGCCAGGGGCCTCAGTCAAGTTGTCCTGCACAGCTTCTGGCTTCAACATTAAAAACACCTATATGCACTGGGTGAAGCAGAGGCCTGAACAGGGCCTGGAGTGGATTGGAAGGATTGATCCTGCGAATGGTAATACTAAATATGCCCCGAAGTTCCAGGGCAAGGCCACTATAACTGCAGACACATCCTCCAACACAGCCTACCTGCAGCTCAGCAGCCTGACATCTGAGGACACTGCCATCTATTACTGTGCTAGG…	ATGAAATTCAGCTGGGTCATCTTCTTCCTGATGGCAGTGGTTACAGGGGTCAATTCAGAGGTTCAGCTGCAGCAGTCTGTGGCAGAGCTTGTGAGGCCAGGGGCCTCAGTCAAGTTGTCCTGCACAGCTTCTGGCTTCAACATTAAAAACACCTATATGCACTGGGTGAAGCAGAGGCCTGAACAGGGCCTGGAGTGGATTGGAAGGATTGATCCTGCGAATGGTAATACTAAATATGCCCCGAAGTTCCAGGGCAAGGCCACTATAACTGCAGACACATCCTCCAACACAGCCTACCTGCAGCTCAGCAGCCTGACATCTGAGGACACTGCCATCTATTACTGTGCTAGGGCCTATAGCTTCCTTGACTACTGGGGCCAAGGCACCACTCTCACAGTC…	TGTGCTAGGGCCTATAGCTTCCTTGACTACTGG	MKFSWVIFFLMAVVTGVNSEVQLQQSVAELVRPGASVKLSCTASGFNIKNTYMHWVKQRPEQGLEWIGRIDPANGNTKYAPKFQGKATITADTSSNTAYLQLSSLTSEDTAIYYCARAYSFLDYWGQGTTLTVSS	CARAYSFLDYW	IGKV16-104	IGKJ1	IGKC	AATCAGTTCCTGCCAGGACACAGTTTAGATATGAGGTTCCAGGTTCAGGTTCTGGGGCTCCTTCTGCTCTGGATATCAGGTGCCCAGTGTGATGTCCAGATAACCCAGTCTCCATCTTATCTTGCTGCATCTCCTGGAGAAACCATTACTATTAATTGCAGGGCAAGTAAGAGCATTAGCAAATATTTAGCCTGGTATCAAGAGAAACCTGGGAAAACTAATAAGCTTCTTATCTACTCTGGATCCACTTTGCAATCTGGAATTCCATCAAGGTTCAGTGGCAGTGGATCTGGTACAGATTTCACTCTCACCATCAGTAGCCTGGAGCCTGAAGATTTTGCAATGTATTACTGTCAACAGCATAATGAATACCCGTGGACGTTCGGTGGAGGCACCAAG…	ATGAGGTTCCAGGTTCAGGTTCTGGGGCTCCTTCTGCTCTGGATATCAGGTGCCCAGTGTGATGTCCAGATAACCCAGTCTCCATCTTATCTTGCTGCATCTCCTGGAGAAACCATTACTATTAATTGCAGGGCAAGTAAGAGCATTAGCAAATATTTAGCCTGGTATCAAGAGAAACCTGGGAAAACTAATAAGCTTCTTATCTACTCTGGATCCACTTTGCAATCTGGAATTCCATCAAGGTTCAGTGGCAGTGGATCTGGTACAGATTTCACTCTCACCATCAGTAGCCTGGAGCCTGAAGATTTTGCAATGTATTACTGTCAACAGCATAATGAATACCCGTGGACGTTCGGTGGAGGCACCAAGCTGGAAATCAAAC	TGTCAACAGCATAATGAATACCCGTGGACGTTC	MRFQVQVLGLLLLWISGAQCDVQITQSPSYLAASPGETITINCRASKSISKYLAWYQEKPGKTNKLLIYSGSTLQSGIPSRFSGSGSGTDFTLTISSLEPEDFAMYYCQQHNEYPWTFGGGTKLEIK	CQQHNEYPWTF
5	Clonotype found in 2 out of 4 mice, composed exclusively of IgG2c	IGHV14-3	---	IGHJ4	IGHG2C	ATATGAGCCCTATATTCTCTACAGACACTGAATCTCAAGGTCCTTACAATGAAATTCAGCTGGGTCATCTTCTTCCTGATGGCAGTGGTTACAGGGGTCAATTCAGAGGTTCAGCTGCAGCAGTCTGTGGCAGAGCTTGTGAGGCCAGGGGCCTCAGTCAAGTTGTCCTGCACAGCTTCTGGCTTCAACATTAAAAACACCTATATGCACTGGGTGAAGCAGAGGCCTGAACAGGGCCTGGAGTGGATTGGAAGGATTGATCCTGCGAATGGTAATACTAAATATGCCCCGAAGTTCCAGGGCAAGGCCACTATAACTGCAGACACATCCTCCAACACAGCCTACCTGCAGCTCAGCAGCCTGACATCTGAGGACACTGCCATCTATTACTGTGCTAGG…	ATGAAATTCAGCTGGGTCATCTTCTTCCTGATGGCAGTGGTTACAGGGGTCAATTCAGAGGTTCAGCTGCAGCAGTCTGTGGCAGAGCTTGTGAGGCCAGGGGCCTCAGTCAAGTTGTCCTGCACAGCTTCTGGCTTCAACATTAAAAACACCTATATGCACTGGGTGAAGCAGAGGCCTGAACAGGGCCTGGAGTGGATTGGAAGGATTGATCCTGCGAATGGTAATACTAAATATGCCCCGAAGTTCCAGGGCAAGGCCACTATAACTGCAGACACATCCTCCAACACAGCCTACCTGCAGCTCAGCAGCCTGACATCTGAGGACACTGCCATCTATTACTGTGCTAGGGATTATGGTAACTACTCATATTACTATGCTATGGACTACTGGGGTCAA…	TGTGCTAGGGATTATGGTAACTACTCATATTACTATGCTATGGACTACTGG	MKFSWVIFFLMAVVTGVNSEVQLQQSVAELVRPGASVKLSCTASGFNIKNTYMHWVKQRPEQGLEWIGRIDPANGNTKYAPKFQGKATITADTSSNTAYLQLSSLTSEDTAIYYCARDYGNYSYYYAMDYWGQGTSVTVSS	CARDYGNYSYYYAMDYW	IGKV2-137	IGKJ2	IGKC	GGCTACTTTTCACACAGCTGCACCAAGCAGGGGATTTGCATATTGCTCCCTTGGGAGGATCTCTCCTGCAGGTCCAAGACAAAAGCTAGCCTCCATTTCTGTCTTGACTACTCAAGACTTTTTGTATCAAGTTCTCAGAATGAGGTGCCTAGCTGAGTTCCTGGGGCTGCTTGTGCTCTGGATCCCTGGAGCCATTGGGGATATTGTGATGACTCAGGCTGCACCCTCTGTACCTGTCACTCCTGGAGAGTCAGTATCCATCTCCTGCAGGTCTAGTAAGAGTCTCCTGCATAGTAATGGCAACACTTACTTGTATTGGTTCCTGCAGAGGCCAGGCCAGTCTCCTCAGCTCCTGATATATCGGATGTCCAACCTTGCCTCAGGAGTCCCAGACAGGTT…	ATGAGGTGCCTAGCTGAGTTCCTGGGGCTGCTTGTGCTCTGGATCCCTGGAGCCATTGGGGATATTGTGATGACTCAGGCTGCACCCTCTGTACCTGTCACTCCTGGAGAGTCAGTATCCATCTCCTGCAGGTCTAGTAAGAGTCTCCTGCATAGTAATGGCAACACTTACTTGTATTGGTTCCTGCAGAGGCCAGGCCAGTCTCCTCAGCTCCTGATATATCGGATGTCCAACCTTGCCTCAGGAGTCCCAGACAGGTTCAGTGGCAGTGGGTCAGGAACTGCTTTCACACTGAGAATCAGTAGAGTGGAGGCTGAGGATGTGGGTGTTTATTACTGTATGCAACATCTAGAATATCCGTACACGTTCGGAGGGGGGACCAAGCTGGAAATAAAAC	TGTATGCAACATCTAGAATATCCGTACACGTTC	MRCLAEFLGLLVLWIPGAIGDIVMTQAAPSVPVTPGESVSISCRSSKSLLHSNGNTYLYWFLQRPGQSPQLLIYRMSNLASGVPDRFSGSGSGTAFTLRISRVEAEDVGVYYCMQHLEYPYTFGGGTKLEIK	CMQHLEYPYTF
6	Clonotype found in 2 out of 4 mice, composed exclusively of IgG2b	IGHV2-5	---	IGHJ4	IGHG2B	ATCCTCTTCTCATAGAGCCTCCATCAGAGCATGGCTGTCCTGGTGCTGCTCCTCTGCCTGGTGACATTCCCAAGCTGTGTCCTATCCCAGGTGCAGCTGAAGCAGTCAGGACCTGGCCTAGTGCAGCCCTCACAGAGCCTGTCCATAACCTGCACAGTCTCTGGTTTCTCATTAACTAGCTATGGTGTACACTGGGTTCGCCAGTCTCCAGGAAAGGGTCTGGAGTGGCTGGGAGTGATATGGAGAGGTGGAAGCACAGACTACAATGCAGCTTTCATGTCCAGACTGAGCATCACCAAGGACAACTCCAAGAGCCAAGTTTTCTTTAAAATGAACAGTCTGCAAGCTGATGACACTGCCATATACTACTGTGCCAAAATGTCGTCTATCCCCTACTAT…	ATGGCTGTCCTGGTGCTGCTCCTCTGCCTGGTGACATTCCCAAGCTGTGTCCTATCCCAGGTGCAGCTGAAGCAGTCAGGACCTGGCCTAGTGCAGCCCTCACAGAGCCTGTCCATAACCTGCACAGTCTCTGGTTTCTCATTAACTAGCTATGGTGTACACTGGGTTCGCCAGTCTCCAGGAAAGGGTCTGGAGTGGCTGGGAGTGATATGGAGAGGTGGAAGCACAGACTACAATGCAGCTTTCATGTCCAGACTGAGCATCACCAAGGACAACTCCAAGAGCCAAGTTTTCTTTAAAATGAACAGTCTGCAAGCTGATGACACTGCCATATACTACTGTGCCAAAATGTCGTCTATCCCCTACTATGCTATGGACTACTGGGGTCAAGGAACCTCA…	TGTGCCAAAATGTCGTCTATCCCCTACTATGCTATGGACTACTGG	MAVLVLLLCLVTFPSCVLSQVQLKQSGPGLVQPSQSLSITCTVSGFSLTSYGVHWVRQSPGKGLEWLGVIWRGGSTDYNAAFMSRLSITKDNSKSQVFFKMNSLQADDTAIYYCAKMSSIPYYAMDYWGQGTSVTVSS	CAKMSSIPYYAMDYW	IGKV6-17	IGKJ5	IGKC	GAAATGCATCACACCAGCATGGGCATCAAAATGGAGTCACAGATTCAGGTCTTTGTATTCGTGTTTCTCTGGTTGTCTGGTGTTGACGGAGACATTGTGATGACCCAGTCTCACAAATTCATGTCCACATCAGTAGGAGACAGGGTCAGCATCACCTGCAAGGCCAGTCAGGATGTGAGTACTGCTGTAGCCTGGTATCAACAGAAACCAGGACAATCTCCTAAACTACTGATTTACTCGGCATCCTACCGGTACACTGGAGTCCCTGATCGCTTCACTGGCAGTGGATCTGGGACGGATTTCACTTTCACCATCAGCAGTGTGCAGGCTGAAGACCTGGCAGTTTATTACTGTCAGCAACATTATAGTACTCCGCTCACGTTCGGTGCTGGGACCAAG…	ATGGAGTCACAGATTCAGGTCTTTGTATTCGTGTTTCTCTGGTTGTCTGGTGTTGACGGAGACATTGTGATGACCCAGTCTCACAAATTCATGTCCACATCAGTAGGAGACAGGGTCAGCATCACCTGCAAGGCCAGTCAGGATGTGAGTACTGCTGTAGCCTGGTATCAACAGAAACCAGGACAATCTCCTAAACTACTGATTTACTCGGCATCCTACCGGTACACTGGAGTCCCTGATCGCTTCACTGGCAGTGGATCTGGGACGGATTTCACTTTCACCATCAGCAGTGTGCAGGCTGAAGACCTGGCAGTTTATTACTGTCAGCAACATTATAGTACTCCGCTCACGTTCGGTGCTGGGACCAAGCTGGAGCTGAAAC	TGTCAGCAACATTATAGTACTCCGCTCACGTTC	MESQIQVFVFVFLWLSGVDGDIVMTQSHKFMSTSVGDRVSITCKASQDVSTAVAWYQQKPGQSPKLLIYSASYRYTGVPDRFTGSGSGTDFTFTISSVQAEDLAVYYCQQHYSTPLTFGAGTKLELK	CQQHYSTPLTF
